# Combining Ancient DNA and Radiocarbon Dating Data to Increase Chronological Precision

**DOI:** 10.1101/2020.09.18.300087

**Authors:** Jakob W. Sedig, Iñigo Olade, Nick Patterson, David Reich

## Abstract

This paper examines how ancient DNA data can enhance radiocarbon dating. Because there is a limit to the number of years that can separate the dates of death of related individuals, the ability to identify first-, second-, and third-degree relatives through aDNA analysis can serve as a constraint on radiocarbon date range estimates. To determine the number of years that can separate related individuals, we modeled maximums derived from biological extremes of human reproduction and death ages and compiled data from historic and genealogical death records. We used these estimates to evaluate the date ranges of a global dataset of individuals that have been radiocarbon dated and for which ancient DNA analysis identified at least one relative. We found that many of these individuals could have their date ranges reduced by building in date of death separation constraints. We examined possible reasons for date discrepancies of related individuals, such as dating of different skeletal elements or wiggles in the radiocarbon curve. Our research demonstrates that when combined, radiocarbon dating and ancient DNA analysis can provide a refined and richer view of the past.
