## Supplemental Dataset 5 for "Combining Ancient DNA and Radiocarbon Dating Data to Increase Chronological Precision"

### Sheet: I2600_I2457 c14 distributions
!2600	Cal Date	Probability	I2457	Cal Date	Probability
	-2284.5	0		-2409.5	0
	-2279.5	0		-2404.5	0
	-2274.5	0		-2399.5	8.951e-09
	-2269.5	3.0388e-08		-2394.5	1.7903e-08
	-2264.5	4.052e-08		-2389.5	8.951e-09
	-2259.5	4.052e-08		-2384.5	8.951e-09
	-2254.5	0		-2379.5	0
	-2249.5	0		-2374.5	0
	-2244.5	0		-2369.5	0
	-2239.5	0		-2364.5	0
	-2234.5	0		-2359.5	0
	-2229.5	0		-2354.5	0
	-2224.5	1.0129e-08		-2349.5	0
	-2219.5	0		-2344.5	8.951e-09
	-2214.5	0		-2339.5	3.581e-08
	-2209.5	0		-2334.5	1.0742e-07
	-2204.5	2.0259e-08		-2329.5	2.5959e-07
	-2199.5	7.901e-07		-2324.5	1.7008e-07
	-2194.5	7.901e-06		-2319.5	6.266e-08
	-2189.5	4.28e-05		-2314.5	8.951e-08
	-2184.5	5.943e-05		-2309.5	4.476e-08
	-2179.5	4.786e-05		-2304.5	1.8798e-07
	-2174.5	1.6754e-05		-2299.5	1.4322e-07
	-2169.5	1.2641e-05		-2294.5	4.297e-07
	-2164.5	4.335e-06		-2289.5	2.2826e-06
	-2159.5	2.5324e-06		-2284.5	1.7348e-05
	-2154.5	5.976e-07		-2279.5	3.775e-05
	-2149.5	3.1199e-06		-2274.5	0.00010546
	-2144.5	8.985e-06		-2269.5	0.00025966
	-2139.5	7.613e-05		-2264.5	0.0003344
	-2134.5	0.0005261		-2259.5	0.0003344
	-2129.5	0.0016198		-2254.5	0.0001274
	-2124.5	0.0026533		-2249.5	7.884e-05
	-2119.5	0.003432		-2244.5	1.3364e-05
	-2114.5	0.004663		-2239.5	1.9442e-05
	-2109.5	0.005891		-2234.5	1.1628e-05
	-2104.5	0.006092		-2229.5	3.723e-05
	-2099.5	0.005503		-2224.5	0.00012698
	-2094.5	0.003953		-2219.5	6.335e-05
	-2089.5	0.0028901		-2214.5	2.3873e-05
	-2084.5	0.0015995		-2209.5	7.14e-05
	-2079.5	0.0010394		-2204.5	0.00026208
	-2074.5	0.0006032		-2199.5	0.0013207
	-2069.5	0.0007765		-2194.5	0.003678
	-2064.5	0.0006667		-2189.5	0.006112
	-2059.5	0.0009679		-2184.5	0.006829
	-2054.5	0.0012962		-2179.5	0.006286
	-2049.5	0.0015576		-2174.5	0.004694
	-2044.5	0.0021807		-2169.5	0.003903
	-2039.5	0.003601		-2164.5	0.0028154
	-2034.5	0.005662		-2159.5	0.0022923
	-2029.5	0.00871		-2154.5	0.0014438
	-2024.5	0.010129		-2149.5	0.0026325
	-2019.5	0.009699		-2144.5	0.003841
	-2014.5	0.009372		-2139.5	0.006553
	-2009.5	0.007846		-2134.5	0.008623
	-2004.5	0.006696		-2129.5	0.007814
	-1999.5	0.007423		-2124.5	0.006697
	-1994.5	0.009372		-2119.5	0.005886
	-1989.5	0.009757		-2114.5	0.004686
	-1984.5	0.009869		-2109.5	0.003719
	-1979.5	0.009612		-2104.5	0.003526
	-1974.5	0.007135		-2099.5	0.004066
	-1969.5	0.006477		-2094.5	0.005379
	-1964.5	0.006477		-2089.5	0.006413
	-1959.5	0.005872		-2084.5	0.007876
	-1954.5	0.005213		-2079.5	0.00842
	-1949.5	0.003922		-2074.5	0.008951
	-1944.5	0.0027667		-2069.5	0.0086
	-1939.5	0.0016734		-2064.5	0.008636
	-1934.5	0.000793		-2059.5	0.008478
	-1929.5	0.0009423		-2054.5	0.008268
	-1924.5	0.000801		-2049.5	0.007905
	-1919.5	0.0005872		-2044.5	0.007204
	-1914.5	0.0003941		-2039.5	0.005718
	-1909.5	0.0003063		-2034.5	0.003813
	-1904.5	0.00025755		-2029.5	0.0017528
	-1899.5	0.00021564		-2024.5	0.0007136
	-1894.5	0.00014925		-2019.5	0.0004059
	-1889.5	6.126e-05		-2014.5	0.00020804
	-1884.5	1.1983e-05		-2009.5	9.837e-05
	-1879.5	1.1244e-06		-2004.5	4.734e-05
	-1874.5	6.078e-08		-1999.5	9.076e-05
	-1869.5	2.0259e-08		-1994.5	0.00020804
	-1864.5	1.0129e-08		-1989.5	0.0004391
	-1859.5	0		-1984.5	0.0005527
	-1854.5	0		-1979.5	0.00024873
	-1849.5	0		-1974.5	5.204e-05
	-1844.5	1.0129e-08		-1969.5	4.837e-05
	-1839.5	1.4181e-07		-1964.5	4.837e-05
	-1834.5	7.293e-07		-1959.5	4.042e-05
	-1829.5	5.47e-07		-1954.5	1.8896e-05
	-1824.5	2.2285e-07		-1949.5	1.1261e-05
	-1819.5	1.0129e-07		-1944.5	4.762e-06
	-1814.5	4.052e-08		-1939.5	1.3338e-06
	-1809.5	1.0129e-08		-1934.5	1.7008e-07
	-1804.5	1.0129e-08		-1929.5	4.744e-07
	-1799.5	2.0259e-08		-1924.5	4.028e-07
	-1794.5	7.091e-08		-1919.5	2.5959e-07
	-1789.5	1.9246e-07		-1914.5	1.2532e-07
	-1784.5	2.2285e-07		-1909.5	8.056e-08
	-1779.5	9.116e-08		-1904.5	5.371e-08
	-1774.5	1.0129e-08		-1899.5	4.476e-08
	-1769.5	0		-1894.5	2.6854e-08
	-1764.5	0		-1889.5	8.951e-09
				-1884.5	0
				-1879.5	0

### Sheet: Parent-Offspring DOD disributio
Parent-Offspring Years of Sesparation
Separation	Count
0_4 years (Level 1)	72
5_9 years (Level 2)	63
10_14 years (Level 3)	60
15_19 years (Level 4)	57
20_24 years (Level 5)	65
25_29 years (Level 6)	53
30_34 years Level 7)	58
35_39 years (Level 8)	56
40_44 years (Level 9)	46
45_49 years (Level 10)	38
50_54 years (Level 11)	33
55_59 years (Level 12)	21
60_64 years (Level 13)	17
65_69 years (Level 14)	8
70_74 years (Level 15)	6
75_79 years (Level 16)	6
80_84 years (Level 17)	3
85_89 years (Level 18)	0
90_94 years (Level 19)	2
95_100 years (Level 20)	0
	664
#DIV/0!
#REF!
